# Comprehensive evolution and molecular characteristics of a large number of SARS-CoV-2 genomes revealed its epidemic trend and possible origins

**DOI:** 10.1101/2020.04.24.058933

**Authors:** Yunmeng Bai, Dawei Jiang, Jerome R Lon, Xiaoshi Chen, Meiling Hu, Shudai Lin, Zixi Chen, Xiaoning Wang, Yuhuan Meng, Hongli Du

## Abstract

**Objectives:** To reveal epidemic trend and possible origins of SARS-CoV-2 by exploring its evolution and molecular characteristics based on a large number of genomes since it has infected millions of people and spread quickly all over the world.

**Methods:** Various evolution analysis methods were employed.

**Results:** The estimated Ka/Ks ratio of SARS-CoV-2 is 1.008 or 1.094 based on 622 or 3624 SARS-CoV-2 genomes, and the time to the most recent common ancestor (tMRCA) was inferred in late September 2019. Further 9 key specific sites of highly linkage and four major haplotypes H1, H2, H3 and H4 were found. The Ka/Ks, detected population size and development trends of each major haplotype showed H3 and H4 subgroups were going through a purify evolution and almost disappeared after detection, indicating H3 and H4 might have existed for a long time, while H1 and H2 subgroups were going through a near neutral or neutral evolution and globally increased with time. Notably the frequency of H1 was generally high in Europe and correlated to death rate (r>0.37).

**Conclusions:** In this study, the evolution and molecular characteristics of more than 16000 genomic sequences provided a new perspective for revealing epidemiology of SARS-CoV-2.
