## Supplementary material for "Comprehensive evolution and molecular characteristics of a large number of SARS-CoV-2 genomes revealed its epidemic trend and possible origins": Table S2

### Sheet: Sequences ID in each Cluster
Cluster_1(76)	Cluster_2(367)	Cluster_3(179)
MT152824_2020/02/24_UnitedStates/Washington/SnohomishCounty	MN908947_2019/12/30_China/Hubei/Wuhan	EPI_ISL_412912_2020/02/25_Europe/Germany/Baden-Wuerttemberg
MT163717_2020/02/28_UnitedStates/Washington	MN938384_2020/01/10_China/Guangdong/Shenzhen	EPI_ISL_412972_2020/02/27_NorthAmerica/Mexico/MexicoCity
MT163718_2020/02/29_UnitedStates/Washington	MN975262_2020/01/11_China/Guangdong/Shenzhen	EPI_ISL_412973_2020/02/20_Europe/Italy/Lombardy
MT163719_2020/03/01_UnitedStates/Washington	MN988713_2020/01/21_UnitedStates/Illinois/Chicago	EPI_ISL_413020_2020/02/27_Europe/Switzerland/Zurich
MT163720_2020/03/01_UnitedStates/Washington	MN994467_2020/01/23_UnitedStates/California/LosAngeles	EPI_ISL_413021_2020/02/29_Europe/Switzerland/Zurich
MT188339_2020/03/09_UnitedStates/MN	MN994468_2020/01/22_UnitedStates/California/OrangeCounty	EPI_ISL_413022_2020/02/29_Europe/Switzerland/Zurich
MT188341_2020/03/05_UnitedStates/MN	MN997409_2020/01/22_UnitedStates/Arizona/Phoenix	EPI_ISL_413023_2020/02/29_Europe/Switzerland/Zurich
EPI_ISL_413456_2020/02/20_NorthAmerica/USA/Washington/KingCounty	MN988668_2020/01/02_China/Hubei/Wuhan	EPI_ISL_413024_2020/02/29_Europe/Switzerland/Zurich
EPI_ISL_413560_2020/02/28_NorthAmerica/USA/Washington	CNA0007332_2019/12/26_China/Hubei/Wuhan	EPI_ISL_413489_2020/03/03_Europe/Italy/Lombardy/Milan
EPI_ISL_413563_2020/03/03_NorthAmerica/USA/Washington	CNA0007334_2020/01/01_China/Hubei/Wuhan	EPI_ISL_413555_2020/02/27_Europe/UnitedKingdom/Wales
EPI_ISL_413650_2020/03/05_NorthAmerica/USA/Washington	CNA0007335_2020/01/05_China/Hubei/Wuhan	EPI_ISL_413566_2020/03/02_Europe/Netherlands/Blaricum
EPI_ISL_413651_2020/03/05_NorthAmerica/USA/Washington	MT007544_2020/01/25_Australia/Victoria/Clayton	EPI_ISL_413572_2020/03/01_Europe/Netherlands/Haarlem
EPI_ISL_413653_2020/03/05_NorthAmerica/USA/Washington	NMDC60013002-06_2019/12/30_China/Hubei/Wuhan	EPI_ISL_413579_2020/03/03_Europe/Netherlands/Nootdorp
EPI_ISL_413925_2020/03/05_NorthAmerica/USA/California/SanFrancisco	NMDC60013002-07_2020/01/07_China/Hubei/Wuhan	EPI_ISL_413584_2020/03/03_Europe/Netherlands/Rotterdam
EPI_ISL_413928_2020/03/05_NorthAmerica/USA/California/SanFrancisco	NMDC60013002-08_2019/12/30_China/Hubei/Wuhan	EPI_ISL_413589_2020/03/01_Europe/Netherlands/Utrecht
EPI_ISL_413931_2020/03/05_NorthAmerica/USA/California/SanFrancisco	NMDC60013002-09_2020/01/01_China/Hubei/Wuhan	EPI_ISL_413592_2020/03/02_Asia/Taiwan/Taipei
EPI_ISL_414592_2020/03/06_NorthAmerica/USA/Washington/Tacoma	NMDC60013002-10_2019/12/30_China/Hubei/Wuhan	EPI_ISL_413593_2020/02/29_Europe/Luxembourg
EPI_ISL_414593_2020/03/05_NorthAmerica/USA/Washington/Kirkland	LC521925_2020/01/25_Japan/Aichi	EPI_ISL_413602_2020/03/03_Europe/Finland/Helsinki
EPI_ISL_414595_2020/03/05_NorthAmerica/USA/Washington/Kirkland	MT027062_2020/01/29_UnitedStates/California	EPI_ISL_413604_2020/03/03_Europe/Finland/Helsinki
EPI_ISL_414597_2020/03/04_NorthAmerica/USA/Washington/Kirkland	MT027064_2020/01/29_UnitedStates/California	EPI_ISL_413647_2020/03/01_Europe/Portugal
EPI_ISL_414617_2020/03/08_NorthAmerica/USA	MT066175_2020/02/01_China/Taiwan/Taipei	EPI_ISL_413648_2020/03/01_Europe/Portugal
EPI_ISL_414618_2020/03/08_NorthAmerica/USA	LC522973_2020/01/29_Japan/Tokyo	EPI_ISL_413996_2020/02/24_Europe/Switzerland/Tessin
EPI_ISL_414620_2020/03/08_NorthAmerica/USA	LC522974_2020/01/31_Japan/Tokyo	EPI_ISL_413997_2020/02/26_Europe/Switzerland/Geneva
EPI_ISL_414621_2020/03/08_NorthAmerica/USA/Washington/Kirkland	LC522975_2020/01/31_Japan/Tokyo	EPI_ISL_413999_2020/02/27_Europe/Switzerland/Argovie
EPI_ISL_415541_2020/03/13_NorthAmerica/USA/Utah	LC522972_2020/01/29_Japan/Kyoto	EPI_ISL_414012_2020/02/27_Europe/UnitedKingdom/England
EPI_ISL_415591_2020/03/10_NorthAmerica/USA/Washington	MT039887_2020/01/31_UnitedStates/Wisconsin	EPI_ISL_414019_2020/02/27_Europe/Switzerland/Geneva
EPI_ISL_415592_2020/03/09_NorthAmerica/USA/Washington	MT044258_2020/01/27_UnitedStates/California	EPI_ISL_414020_2020/02/27_Europe/Switzerland/Geneva
EPI_ISL_415594_2020/03/10_NorthAmerica/USA/Washington	MT044257_2020/01/28_UnitedStates/Illinois	EPI_ISL_414021_2020/02/27_Europe/Switzerland/Basel
EPI_ISL_415595_2020/03/09_NorthAmerica/USA/Washington	MT049951_2020/01/17_China/Yunnan	EPI_ISL_414022_2020/02/27_Europe/Switzerland/Geneva
EPI_ISL_415596_2020/03/09_NorthAmerica/USA/Washington	MT066176_2020/02/05_China/Taiwan/Taipei	EPI_ISL_414023_2020/03/01_Europe/Switzerland/Vaud
EPI_ISL_415598_2020/03/10_NorthAmerica/USA/Washington	MT072688_2020/01/13_Nepal/Kathmandu	EPI_ISL_414045_2020/03/04_SouthAmerica/Brazil/RiodeJaneiro/RiodeJaneiro
EPI_ISL_415600_2020/03/09_NorthAmerica/USA	MT093631_2020/01/08_China	EPI_ISL_414428_2020/03/02_Europe/Netherlands/NoordBrabant
EPI_ISL_415602_2020/03/10_NorthAmerica/USA/Washington/Seattle	MT093571_2020/02/07_Sweden	EPI_ISL_414429_2020/03/02_Europe/Netherlands/NoordBrabant
EPI_ISL_415603_2020/03/10_NorthAmerica/USA/Washington/Seattle	MT106052_2020/02/06_UnitedStates/California	EPI_ISL_414435_2020/03/03_Europe/Netherlands/Utrecht
EPI_ISL_415604_2020/03/10_NorthAmerica/USA/Washington	MT106053_2020/02/10_UnitedStates/California	EPI_ISL_414445_2020/03/03_Europe/Netherlands/ZuidHolland
EPI_ISL_415605_2020/03/05_NorthAmerica/USA/Washington	MT106054_2020/02/11_UnitedStates/Texas	EPI_ISL_414457_2020/03/06_Europe/Netherlands/NoordBrabant
EPI_ISL_415606_2020/03/08_NorthAmerica/USA/Washington	MT118835_2020/02/23_UnitedStates/California/Solano	EPI_ISL_414470_2020/03/06_Europe/Netherlands/ZuidHolland
EPI_ISL_415607_2020/03/09_NorthAmerica/USA/Washington	MT123291_2020/01/29_China/Guangdong/Guangzhou	EPI_ISL_414523_2020/02/27_Europe/UnitedKingdom/England
EPI_ISL_415608_2020/03/08_NorthAmerica/USA/Washington	MT123290_2020/02/05_China/Guangdong/Guangzhou	EPI_ISL_414524_2020/03/01_Europe/UnitedKingdom/England
EPI_ISL_415609_2020/03/08_NorthAmerica/USA/Washington	LC528233_2020/02/10_Japan/Kanagawa	EPI_ISL_414525_2020/03/02_Europe/UnitedKingdom/England
EPI_ISL_415611_2020/03/09_NorthAmerica/USA/Washington	LC528232_2020/02/10_Japan/Kanagawa	EPI_ISL_414526_2020/03/03_Europe/UnitedKingdom/England
EPI_ISL_415612_2020/03/09_NorthAmerica/USA/Washington/Seattle	MT126808_2020/02/28_Brazil	EPI_ISL_414545_2020/03/03_Europe/Netherlands/NoordBrabant
EPI_ISL_415613_2020/03/09_NorthAmerica/USA/Washington	MT163716_2020/02/27_UnitedStates/Washington	EPI_ISL_414549_2020/03/03_Europe/Netherlands/NoordHolland
EPI_ISL_415614_2020/03/09_NorthAmerica/USA/Washington	MT135041_2020/01/26_China/Beijing	EPI_ISL_414552_2020/03/07_Europe/Netherlands/Utrecht
EPI_ISL_415615_2020/03/08_NorthAmerica/USA/Washington	MT135043_2020/01/28_China/Beijing	EPI_ISL_414554_2020/03/08_Europe/Netherlands/Utrecht
EPI_ISL_415616_2020/03/08_NorthAmerica/USA/Washington	MT050493_2020/01/31_India/KeralaState	EPI_ISL_414559_2020/03/07_Europe/Netherlands/ZuidHolland
EPI_ISL_415617_2020/03/09_NorthAmerica/USA/Washington	MT012098_2020/01/27_India/KeralaState	EPI_ISL_414562_2020/03/03_Europe/Netherlands/ZuidHolland
EPI_ISL_415619_2020/03/09_NorthAmerica/USA/Washington	MT159717_2020/02/17_UnitedStates	EPI_ISL_414580_2020/03/05_SouthAmerica/Chile/Santiago
EPI_ISL_415620_2020/03/09_NorthAmerica/USA/Washington	MT159718_2020/02/18_UnitedStates	EPI_ISL_414586_2020/03/03_Europe/Ireland/Limerick
EPI_ISL_415621_2020/03/09_NorthAmerica/USA/Washington/Seattle	MT159719_2020/02/18_UnitedStates	EPI_ISL_414587_2020/03/03_Europe/Ireland/Limerick
EPI_ISL_415622_2020/03/09_NorthAmerica/USA/Washington	MT159720_2020/02/21_UnitedStates	EPI_ISL_414601_2020/02/27_Europe/France/Normandie/Rouen
EPI_ISL_415624_2020/03/09_NorthAmerica/USA/Washington	MT159722_2020/02/21_UnitedStates	EPI_ISL_414616_2020/03/08_NorthAmerica/USA/Washington/Kirkland
EPI_ISL_415626_2020/03/10_NorthAmerica/USA/Washington	MT159705_2020/02/17_UnitedStates	EPI_ISL_414624_2020/02/26_Europe/France/Normandie/Rouen
EPI_ISL_415627_2020/03/09_NorthAmerica/USA/Washington	MT159706_2020/02/17_UnitedStates	EPI_ISL_414625_2020/02/26_Europe/France/PaysdelaLoire/Nantes
EPI_ISL_416433_2020/03/10_NorthAmerica/USA/Washington	MT159707_2020/02/17_UnitedStates	EPI_ISL_414626_2020/02/29_Europe/France/HautsdeFrance/CrpyenValois
EPI_ISL_416435_2020/03/10_NorthAmerica/USA/Washington	MT159708_2020/02/17_UnitedStates	EPI_ISL_414627_2020/03/02_Europe/France/HautsdeFrance/Compigne
EPI_ISL_416436_2020/03/10_NorthAmerica/USA/Washington	MT159709_2020/02/20_UnitedStates	EPI_ISL_414628_2020/03/02_Europe/France/HautsdeFrance/Compigne
EPI_ISL_416437_2020/03/10_NorthAmerica/USA/Washington	MT159712_2020/02/25_UnitedStates	EPI_ISL_414629_2020/03/03_Europe/France/HautsdeFrance/Compigne
EPI_ISL_416439_2020/03/10_NorthAmerica/USA/Washington	MT159715_2020/02/24_UnitedStates	EPI_ISL_414630_2020/03/03_Europe/France/HautsdeFrance/Compigne
EPI_ISL_416440_2020/03/10_NorthAmerica/USA/Washington	MT159716_2020/02/24_UnitedStates	EPI_ISL_414631_2020/03/04_Europe/France/Grand-Est/Reims
EPI_ISL_416441_2020/03/10_NorthAmerica/USA/Washington	MT123292_2020/01/27_China/Guangdong/Guangzhou	EPI_ISL_414632_2020/03/04_Europe/France/Grand-Est/Reims
EPI_ISL_416442_2020/03/10_NorthAmerica/USA/Washington	MT123293_2020/01/29_China/Guangdong/Guangzhou	EPI_ISL_414633_2020/03/04_Europe/France/Ile-de-France/Pontoise
EPI_ISL_416443_2020/03/10_NorthAmerica/USA/Washington	MT121215_2020/02/02_China/Shanghai	EPI_ISL_414634_2020/03/04_Europe/France/HautsdeFrance/Compigne
EPI_ISL_416444_2020/03/10_NorthAmerica/USA/Washington	MT066156_2020/01/30_Italy	EPI_ISL_414635_2020/03/04_Europe/France/HautsdeFrance/Compigne
EPI_ISL_416445_2020/03/10_NorthAmerica/USA/Washington	MT184908_2020/02/21_UnitedStates	EPI_ISL_414636_2020/03/04_Europe/France/HautsdeFrance/Compigne
EPI_ISL_416446_2020/03/10_NorthAmerica/USA/Washington	MT184910_2020/02/18_UnitedStates	EPI_ISL_414637_2020/03/04_Europe/France/HautsdeFrance/Compigne
EPI_ISL_416447_2020/03/10_NorthAmerica/USA/Washington	MT184911_2020/02/17_UnitedStates	EPI_ISL_414638_2020/03/04_Europe/France/HautsdeFrance/Compigne
EPI_ISL_416448_2020/03/11_NorthAmerica/USA/Washington	MT184912_2020/02/17_UnitedStates	EPI_ISL_414641_2020/03/05_Europe/Finland
EPI_ISL_416451_2020/03/10_NorthAmerica/USA/Washington	MT184913_2020/02/24_UnitedStates	EPI_ISL_414642_2020/03/08_Europe/Finland
EPI_ISL_416454_2020/03/06_NorthAmerica/USA/Washington	MT188340_2020/03/07_UnitedStates/MN	EPI_ISL_414643_2020/03/07_Europe/Finland
EPI_ISL_416455_2020/03/07_NorthAmerica/USA/Washington	MN996527_2019/12/30_China/Hubei/Wuhan	EPI_ISL_414646_2020/03/04_Europe/Finland
EPI_ISL_416460_2020/02/29_NorthAmerica/USA/Washington/KingCounty	MN996529_2019/12/30_China/Hubei/Wuhan	EPI_ISL_414648_2020/03/11_NorthAmerica/USA/California/SanDiegoCounty
EPI_ISL_416461_2020/02/29_NorthAmerica/USA/Washington/KingCounty	MN996530_2019/12/30_China/Hubei/Wuhan	EPI_ISL_415105_2020/03/04_SouthAmerica/Brazil/Bahia/FeiradeSantana
EPI_ISL_416465_2020/02/29_NorthAmerica/USA/Washington/KingCounty	MN996531_2019/12/30_China/Hubei/Wuhan	EPI_ISL_415129_2020/02/29_Europe/UnitedKingdom/England
EPI_ISL_416466_2020/03/03_NorthAmerica/USA/Washington/KingCounty	MT019529_2019/12/23_China/Hubei/Wuhan	EPI_ISL_415153_2020/03/03_Europe/Belgium/Huldenberg
EPI_ISL_416514_2020/03/15_Oceania/Australia/Victoria/Melbourne	MT019530_2019/12/30_China/Hubei/Wuhan	EPI_ISL_415154_2020/03/01_Europe/Belgium/Kraainem
	MT019531_2019/12/30_China/Hubei/Wuhan	EPI_ISL_415155_2020/03/01_Europe/Belgium/Huldenberg
	MT019532_2019/12/30_China/Hubei/Wuhan	EPI_ISL_415156_2020/03/01_Europe/Belgium/Huldenberg
	MT019533_2020/01/01_China/Hubei/Wuhan	EPI_ISL_415157_2020/03/01_Europe/Belgium/Sint-Niklaas
	MT039873_2020/01/20_China/Zhejiang/Hangzhou	EPI_ISL_415158_2020/03/01_Europe/Belgium/Brussels
	EPI_ISL_402132_2019/12/30_Asia/China/Hubei/Wuhan	EPI_ISL_415159_2020/02/29_Europe/Belgium/Leuven
	EPI_ISL_403932_2020/01/14_Asia/China/Guandong/Shenzhen	EPI_ISL_415435_2020/03/06_Europe/UnitedKingdom/Wales
	EPI_ISL_403934_2020/01/15_Asia/China/Guandong/Shenzhen	EPI_ISL_415454_2020/02/28_Europe/Switzerland
	EPI_ISL_403936_2020/01/17_Asia/China/Guangdong/Zhuhai	EPI_ISL_415455_2020/02/28_Europe/Switzerland
	EPI_ISL_403962_2020/01/08_Asia/Thailand/Nonthaburi	EPI_ISL_415456_2020/02/29_Europe/Switzerland
	EPI_ISL_403963_2020/01/13_Asia/Thailand/Nonthaburi	EPI_ISL_415457_2020/02/29_Europe/Switzerland
	EPI_ISL_404227_2020/01/16_Asia/China/Zhejiang	EPI_ISL_415458_2020/03/01_Europe/Switzerland
	EPI_ISL_404228_2020/01/17_Asia/China/Zhejiang	EPI_ISL_415459_2020/02/29_Europe/Switzerland/Genve
	EPI_ISL_406031_2020/01/23_Asia/Taiwan/Kaohsiung	EPI_ISL_415460_2020/03/09_Europe/Netherlands/Flevoland
	EPI_ISL_406531_2020/01/22_Asia/China/Guangdong/Zhuhai	EPI_ISL_415462_2020/03/09_Europe/Netherlands/Gelderland
	EPI_ISL_406533_2020/01/22_Asia/China/Guangdong/Guangzhou	EPI_ISL_415467_2020/03/10_Europe/Netherlands
	EPI_ISL_406534_2020/01/22_Asia/China/Guangdong/Foshan	EPI_ISL_415468_2020/03/10_Europe/Netherlands
	EPI_ISL_406535_2020/01/22_Asia/China/Guangdong/Foshan	EPI_ISL_415471_2020/03/11_Europe/Netherlands
	EPI_ISL_406536_2020/01/22_Asia/China/Guangdong/Foshan	EPI_ISL_415472_2020/03/11_Europe/Netherlands
	EPI_ISL_406538_2020/01/23_Asia/China/Guangdong	EPI_ISL_415473_2020/03/09_Europe/Netherlands
	EPI_ISL_406592_2020/01/13_Asia/China/Guandong/Shenzhen	EPI_ISL_415475_2020/03/12_Europe/Netherlands
	EPI_ISL_406593_2020/01/13_Asia/China/Guandong/Shenzhen	EPI_ISL_415476_2020/03/10_Europe/Netherlands
	EPI_ISL_406594_2020/01/16_Asia/China/Guandong/Shenzhen	EPI_ISL_415481_2020/03/08_Europe/Netherlands
	EPI_ISL_406595_2020/01/16_Asia/China/Guandong/Shenzhen	EPI_ISL_415482_2020/03/09_Europe/Netherlands
	EPI_ISL_406596_2020/01/23_Europe/France/Ile-de-France/Paris	EPI_ISL_415485_2020/03/12_Europe/Netherlands
	EPI_ISL_406597_2020/01/23_Europe/France/Ile-de-France/Paris	EPI_ISL_415487_2020/03/13_Europe/Netherlands
	EPI_ISL_406862_2020/01/28_Europe/Germany/Bavaria/Munich	EPI_ISL_415488_2020/03/13_Europe/Netherlands
	EPI_ISL_406973_2020/01/23_Asia/Singapore	EPI_ISL_415497_2020/03/09_Europe/Netherlands
	EPI_ISL_407071_2020/01/29_Europe/UnitedKingdom/England	EPI_ISL_415525_2020/03/12_Europe/Netherlands/NoordHolland
	EPI_ISL_407073_2020/01/29_Europe/UnitedKingdom/England	EPI_ISL_415532_2020/03/09_Europe/Netherlands/ZuidHolland
	EPI_ISL_407193_2020/01/25_Asia/SouthKorea/Gyeonggi-do	EPI_ISL_415534_2020/03/11_Europe/Netherlands/ZuidHolland
	EPI_ISL_407313_2020/01/19_Asia/China/Zhejiang/Hangzhou	EPI_ISL_415535_2020/03/12_Europe/Netherlands/ZuidHolland
	EPI_ISL_407893_2020/01/24_Oceania/Australia/NewSouthWales/Sydney	EPI_ISL_415543_2020/03/13_NorthAmerica/USA/Utah
	EPI_ISL_407894_2020/01/28_Oceania/Australia/Queensland/GoldCoast	EPI_ISL_415597_2020/03/10_NorthAmerica/USA/Washington/Seattle
	EPI_ISL_407896_2020/01/30_Oceania/Australia/Queensland/GoldCoast	EPI_ISL_415601_2020/03/10_NorthAmerica/USA/Washington
	EPI_ISL_407976_2020/02/03_Europe/Belgium/Leuven	EPI_ISL_415625_2020/03/09_NorthAmerica/USA/Washington
	EPI_ISL_407987_2020/01/25_Asia/Singapore	EPI_ISL_415629_2020/03/04_Europe/UnitedKingdom/Scotland
	EPI_ISL_407988_2020/02/01_Asia/Singapore	EPI_ISL_415640_2020/03/08_Europe/UnitedKingdom/Scotland
	EPI_ISL_408430_2020/01/29_Europe/France/Ile-de-France/Paris	EPI_ISL_415642_2020/03/10_Asia/Georgia/Tbilisi
	EPI_ISL_408431_2020/01/29_Europe/France/Ile-de-France/Paris	EPI_ISL_415646_2020/03/03_Europe/Italy
	EPI_ISL_408478_2020/01/21_Asia/China/Chongqinq/Yongchuan	EPI_ISL_415648_2020/03/03_Europe/Italy
	EPI_ISL_408479_2020/01/23_Asia/China/Chongqing/Zhongxian	EPI_ISL_415649_2020/03/05_Europe/France/Hauts-de-France/Crpy-en-Valois
	EPI_ISL_408480_2020/01/17_Asia/China/Yunnan/Kunming	EPI_ISL_415650_2020/03/02_Europe/France/IDF
	EPI_ISL_408481_2020/01/18_Asia/China/Chongqing	EPI_ISL_415651_2020/03/05_Europe/France/Bourgogne-France-Comt/Montreux-Chateau
	EPI_ISL_408482_2020/01/19_Asia/China/Shandong/Qingdao	EPI_ISL_415652_2020/03/05_Europe/France/Bourgogne-France-Comt/Thise
	EPI_ISL_408484_2020/01/15_Asia/China/Sichuan/Chengdu	EPI_ISL_415654_2020/03/09_Europe/France/HautsdeFrance/Compigne
	EPI_ISL_408485_2020/01/18_Asia/China/Beijing	EPI_ISL_415655_2020/03/12_Europe/UnitedKingdom/Wales
	EPI_ISL_408486_2020/01/11_Asia/China/Jiangxi/Pingxiang	EPI_ISL_415698_2020/02/27_Europe/Switzerland
	EPI_ISL_408488_2020/01/19_Asia/China/Jiangsu/Huaian	EPI_ISL_415700_2020/02/28_Europe/Switzerland
	EPI_ISL_408514_2020/01/01_Asia/China/Hubei/Wuhan	EPI_ISL_415701_2020/03/02_Europe/Switzerland
	EPI_ISL_408515_2020/01/01_Asia/China/Hubei/Wuhan	EPI_ISL_415702_2020/03/02_Europe/Switzerland
	EPI_ISL_408668_2020/01/24_Asia/Vietnam/ThanhHoa	EPI_ISL_415703_2020/03/01_Europe/Switzerland
	EPI_ISL_408976_2020/01/22_Oceania/Australia/NewSouthWales/Sydney	EPI_ISL_415704_2020/03/04_Europe/Switzerland
	EPI_ISL_408977_2020/01/25_Oceania/Australia/NewSouthWales/Sydney	EPI_ISL_415705_2020/03/06_Europe/Switzerland
	EPI_ISL_409067_2020/01/29_NorthAmerica/USA/Massachusetts	EPI_ISL_415706_2020/03/06_Europe/Switzerland
	EPI_ISL_410531_2020/01/25_Asia/Japan/Nara	EPI_ISL_415707_2020/03/08_Europe/Switzerland
	EPI_ISL_410535_2020/02/03_Asia/Singapore	EPI_ISL_415708_2020/03/07_Europe/Switzerland
	EPI_ISL_410536_2020/02/06_Asia/Singapore	EPI_ISL_416028_2020/03/03_SouthAmerica/Brazil/SaoPaulo/SaoPaulo
	EPI_ISL_410537_2020/02/09_Asia/Singapore	EPI_ISL_416029_2020/03/04_SouthAmerica/Brazil/SaoPaulo/SaoPaulo
	EPI_ISL_410546_2020/01/31_Europe/Italy/Rome	EPI_ISL_416031_2020/03/04_SouthAmerica/Brazil/SaoPaulo/SaoPaulo
	EPI_ISL_410713_2020/01/27_Asia/Singapore	EPI_ISL_416034_2020/03/04_SouthAmerica/Brazil/SaoPaulo/SaoPaulo
	EPI_ISL_410714_2020/02/03_Asia/Singapore	EPI_ISL_416035_2020/03/05_SouthAmerica/Brazil/SaoPaulo/SaoPaulo
	EPI_ISL_410715_2020/02/04_Asia/Singapore	EPI_ISL_416036_2020/03/05_SouthAmerica/Brazil/SaoPaulo/SaoPaulo
	EPI_ISL_410716_2020/02/04_Asia/Singapore	EPI_ISL_416140_2020/03/02_Europe/Denmark/Copenhagen
	EPI_ISL_410717_2020/02/05_Oceania/Australia/Queensland/GoldCoast	EPI_ISL_416141_2020/03/03_Europe/Denmark/Copenhagen
	EPI_ISL_410718_2020/02/05_Oceania/Australia/Queensland/GoldCoast	EPI_ISL_416426_2020/03/17_Europe/Hungary/Budapest
	EPI_ISL_410719_2020/02/02_Asia/Singapore	EPI_ISL_416428_2020/03/07_Asia/Vietnam/Quangning
	EPI_ISL_410720_2020/01/23_Europe/France/Ile-de-France/Paris	EPI_ISL_416430_2020/03/06_Asia/Vietnam/Hanoi
	EPI_ISL_410984_2020/01/29_Europe/France/Ile-de-France/Paris	EPI_ISL_416431_2020/03/06_Asia/Vietnam/Hanoi
	EPI_ISL_411066_2020/01/22_Asia/China/Fujian	EPI_ISL_416434_2020/03/10_NorthAmerica/USA/Washington
	EPI_ISL_411218_2020/02/02_Europe/France/Ile-de-France/Paris	EPI_ISL_416438_2020/03/10_NorthAmerica/USA/Washington
	EPI_ISL_411219_2020/01/28_Europe/France/Ile-de-France/Paris	EPI_ISL_416452_2020/03/10_NorthAmerica/USA/Washington
	EPI_ISL_411220_2020/01/28_Europe/France/Ile-de-France/Paris	EPI_ISL_416457_2020/03/18_NorthAmerica/USA/California/SanDiegoCounty
	EPI_ISL_411902_2020/01/27_Asia/Cambodia/Sihanoukville	EPI_ISL_416467_2020/03/02_Europe/Belgium/Holsbeek
	EPI_ISL_411915_2020/01/25_Asia/Taiwan/Taoyuan	EPI_ISL_416468_2020/03/02_Europe/Belgium/Holsbeek
	EPI_ISL_411926_2020/01/24_Asia/Taiwan/Taipei	EPI_ISL_416469_2020/03/03_Europe/Belgium/Kessel-Lo
	EPI_ISL_411927_2020/01/28_Asia/Taiwan/Taipei	EPI_ISL_416470_2020/03/02_Europe/Belgium/Couthuin
	EPI_ISL_411950_2020/01/23_Asia/China/Jiangsu	EPI_ISL_416471_2020/03/02_Europe/Belgium/Kessel-Lo
	EPI_ISL_411952_2020/01/24_Asia/China/Jiangsu	EPI_ISL_416472_2020/03/02_Europe/Belgium/Kessel-Lo
	EPI_ISL_412026_2020/02/23_Asia/China/Anhui/Hefei	EPI_ISL_416475_2020/03/03_Europe/Belgium/Leuven
	EPI_ISL_412028_2020/01/22_Asia/HongKong	EPI_ISL_416476_2020/03/02_Europe/Belgium/Holsbeek
	EPI_ISL_412029_2020/01/30_Asia/HongKong	EPI_ISL_416478_2020/03/14_Asia/Georgia/Tbilisi
	EPI_ISL_412030_2020/02/01_Asia/HongKong	EPI_ISL_416479_2020/03/05_Asia/Georgia/Tbilisi
	EPI_ISL_412116_2020/02/09_Europe/UnitedKingdom/England	EPI_ISL_416481_2020/03/16_Asia/Georgia/Tbilisi
	EPI_ISL_412459_2020/01/08_Asia/China/Hubei/Jingzhou	EPI_ISL_416482_2020/03/13_Asia/Georgia/Tbilisi
	EPI_ISL_412869_2020/01/30_Asia/SouthKorea/Seoul	EPI_ISL_416489_2020/03/15_NorthAmerican/USA/WI/Danecounty
	EPI_ISL_412870_2020/01/30_Asia/SouthKorea/Seoul	EPI_ISL_416491_2020/03/15_NorthAmerica/USA/WI/Danecounty
	EPI_ISL_412871_2020/01/31_Asia/SouthKorea/Seoul	EPI_ISL_416493_2020/03/08_Europe/France/HautsdeFrance/Chteau-Thierry
	EPI_ISL_412872_2020/02/01_Asia/SouthKorea/Gyeonggi-do	EPI_ISL_416494_2020/03/04_Europe/France/Normandie/Rouen
	EPI_ISL_412873_2020/02/06_Asia/SouthKorea/Chungcheongnam-do	EPI_ISL_416495_2020/03/10_Europe/France/HautsdeFrance/Compigne
	EPI_ISL_412898_2019/12/30_Asia/China/Hubei/Wuhan	EPI_ISL_416496_2020/03/10_Europe/France/HautsdeFrance/Compigne
	EPI_ISL_412974_2020/01/29_Europe/Italy/Rome	EPI_ISL_416497_2020/03/10_Europe/France/HautsdeFrance/Compigne
	EPI_ISL_412975_2020/02/28_Oceania/Australia/NewSouthWales/Sydney	EPI_ISL_416498_2020/03/11_Europe/France/IledeFrance/Garches
	EPI_ISL_412978_2020/01/17_Asia/China/Hubei/Wuhan	EPI_ISL_416499_2020/03/11_Europe/France/IledeFrance/Longjumeau
	EPI_ISL_412979_2020/01/18_Asia/China/Hubei/Wuhan	EPI_ISL_416502_2020/02/26_Europe/France/Bretagne/Rennes
	EPI_ISL_412980_2020/01/18_Asia/China/Hubei/Wuhan	EPI_ISL_416505_2020/03/02_Europe/France/Bretagne/Rennes
	EPI_ISL_412981_2020/01/18_Asia/China/Hubei/Wuhan	EPI_ISL_416506_2020/03/03_Europe/France/Bretagne/Rennes
	EPI_ISL_412982_2020/02/07_Asia/China/Hubei/Wuhan	EPI_ISL_416509_2020/03/06_Europe/France/Bretagne/Rennes
	EPI_ISL_412983_2020/02/08_Asia/China/Hubei/Tianmen	EPI_ISL_416510_2020/03/06_Europe/France/Bretagne/Rennes
	EPI_ISL_413014_2020/01/25_NorthAmerica/Canada/Ontario	EPI_ISL_416511_2020/03/07_Europe/France/Bretagne/Rennes
	EPI_ISL_413015_2020/01/23_NorthAmerica/Canada/Ontario	EPI_ISL_416512_2020/03/07_Europe/France/Bretagne/Rennes
	EPI_ISL_413016_2020/02/28_SouthAmerica/Brazil/SaoPaulo/SaoPaulo	EPI_ISL_416513_2020/03/07_Europe/France/Bretagne/Rennes
	EPI_ISL_413017_2020/02/06_Asia/SouthKorea	EPI_ISL_416519_2020/03/02_Oceania/NewZealand/Auckland
	EPI_ISL_413018_2020/02/06_Asia/SouthKorea	EPI_ISL_416521_2020/03/10_Asia/SaudiArabia
	EPI_ISL_413019_2020/02/26_Europe/Switzerland/Zurich
	EPI_ISL_413213_2020/02/29_Oceania/Australia/NewSouthWales/Sydney
	EPI_ISL_413214_2020/02/29_Oceania/Australia/NewSouthWales/Sydney
	EPI_ISL_413459_2020/02/20_Asia/Japan/Tokyo
	EPI_ISL_413485_2020/01/24_Asia/China/Anhui/Suzhou
	EPI_ISL_413488_2020/02/28_Europe/Germany/NorthRhineWestphalia/HeinsbergDistrict
	EPI_ISL_413490_2020/02/27_Oceania/NewZealand/Auckland
	EPI_ISL_413513_2020/02/27_Asia/SouthKorea
	EPI_ISL_413515_2020/02/27_Asia/SouthKorea
	EPI_ISL_413558_2020/02/27_NorthAmerica/USA/California/SolanoCounty
	EPI_ISL_413559_2020/02/27_NorthAmerica/USA/California/SolanoCounty
	EPI_ISL_413573_2020/03/02_Europe/Netherlands/HardinxveldGiessendam
	EPI_ISL_413577_2020/03/02_Europe/Netherlands/Naarden
	EPI_ISL_413580_2020/03/02_Europe/Netherlands/Oisterwijk
	EPI_ISL_413582_2020/03/01_Europe/Netherlands/Rotterdam
	EPI_ISL_413594_2020/02/28_Oceania/Australia/NSW/Sydney
	EPI_ISL_413595_2020/02/28_Oceania/Australia/NSW/Sydney
	EPI_ISL_413596_2020/02/28_Oceania/Australia/NSW/Sydney
	EPI_ISL_413597_2020/03/02_Oceania/Australia/NSW/Sydney
	EPI_ISL_413599_2020/03/04_Oceania/Australia/NSW/Sydney
	EPI_ISL_413600_2020/03/03_Oceania/Australia/NSW/Sydney
	EPI_ISL_413603_2020/03/03_Europe/Finland/Helsinki
	EPI_ISL_413853_2020/01/30_Asia/China/Guangdong
	EPI_ISL_413854_2020/01/30_Asia/China/Guangdong
	EPI_ISL_413857_2020/01/31_Asia/China/Guangdong
	EPI_ISL_413858_2020/01/30_Asia/China/Guangdong
	EPI_ISL_413860_2020/01/30_Asia/China/Guangdong
	EPI_ISL_413861_2020/02/01_Asia/China/Guangdong
	EPI_ISL_413863_2020/02/01_Asia/China/Guangdong
	EPI_ISL_413864_2020/02/09_Asia/China/Guangdong
	EPI_ISL_414005_2020/02/25_Europe/UnitedKingdom/England
	EPI_ISL_414006_2020/02/28_Europe/UnitedKingdom/England
	EPI_ISL_414007_2020/02/28_Europe/UnitedKingdom/England
	EPI_ISL_414008_2020/02/27_Europe/UnitedKingdom/England
	EPI_ISL_414009_2020/02/25_Europe/UnitedKingdom/England
	EPI_ISL_414011_2020/02/26_Europe/UnitedKingdom/England
	EPI_ISL_414451_2020/03/06_Europe/Netherlands/NoordBrabant
	EPI_ISL_414452_2020/03/06_Europe/Netherlands/NoordBrabant
	EPI_ISL_414467_2020/03/05_Europe/Netherlands/ZuidHolland
	EPI_ISL_414468_2020/03/06_Europe/Netherlands/ZuidHolland
	EPI_ISL_414476_2020/02/29_NorthAmerica/USA/NewYork
	EPI_ISL_414487_2020/03/04_Europe/Ireland/Cork
	EPI_ISL_414497_2020/02/25_Europe/Germany/NorthRhineWestphalia/HeinsbergDistrict
	EPI_ISL_414499_2020/02/26_Europe/Germany/NorthRhineWestphalia/HeinsbergDistrict
	EPI_ISL_414500_2020/03/04_Europe/UnitedKingdom/England/Yorkshire/Sheffield
	EPI_ISL_414505_2020/02/27_Europe/Germany/NorthRhineWestphalia/HeinsbergDistrict
	EPI_ISL_414509_2020/02/28_Europe/Germany/NorthRhineWestphalia/HeinsbergDistrict
	EPI_ISL_414517_2020/02/25_Asia/HongKong
	EPI_ISL_414520_2020/03/02_Europe/Germany/Munich
	EPI_ISL_414521_2020/03/02_Europe/Germany/Munich
	EPI_ISL_414522_2020/02/28_Europe/UnitedKingdom/England
	EPI_ISL_414527_2020/02/09_Asia/HongKong
	EPI_ISL_414528_2020/02/10_Asia/HongKong
	EPI_ISL_414536_2020/03/08_Europe/Netherlands/NoordBrabant
	EPI_ISL_414537_2020/03/08_Europe/Netherlands/NoordBrabant
	EPI_ISL_414539_2020/03/08_Europe/Netherlands/NoordBrabant
	EPI_ISL_414544_2020/03/09_Europe/Netherlands/NoordBrabant
	EPI_ISL_414551_2020/03/07_Europe/Netherlands/Utrecht
	EPI_ISL_414555_2020/03/08_Europe/Netherlands/Utrecht
	EPI_ISL_414558_2020/03/06_Europe/Netherlands/ZuidHolland
	EPI_ISL_414563_2020/03/03_Europe/Netherlands/ZuidHolland
	EPI_ISL_414569_2020/02/12_Asia/HongKong
	EPI_ISL_414571_2020/02/22_Asia/HongKong
	EPI_ISL_414577_2020/03/02_SouthAmerica/Chile/Talca
	EPI_ISL_414578_2020/03/04_SouthAmerica/Chile/Talca
	EPI_ISL_414579_2020/03/03_SouthAmerica/Chile/Santiago
	EPI_ISL_414591_2020/03/06_NorthAmerica/USA/Washington/Kirkland
	EPI_ISL_414600_2020/02/26_Europe/France/Grand-Est/Strasbourg
	EPI_ISL_414623_2020/02/25_Europe/France/Grand-Est/Strasbourg
	EPI_ISL_414663_2020/02/25_Asia/China/Guangdong/Guangzhou
	EPI_ISL_414684_2020/02/27_Asia/China/Guangdong/Guangzhou
	EPI_ISL_414687_2020/02/25_Asia/China/Guangdong/Guangzhou
	EPI_ISL_414688_2020/02/25_Asia/China/Guangdong/Guangzhou
	EPI_ISL_414689_2020/02/25_Asia/China/Guangdong/Guangzhou
	EPI_ISL_414691_2020/02/25_Asia/China/Guangdong/Guangzhou
	EPI_ISL_414692_2020/02/25_Asia/China/Guangdong/Guangzhou
	EPI_ISL_414938_2020/01/24_Asia/China/Shandong
	EPI_ISL_414940_2020/01/25_Asia/China/Shandong
	EPI_ISL_414941_2020/01/30_Asia/China/Shandong
	EPI_ISL_415128_2020/02/29_SouthAmerica/Brazil/EspiritoSanto/VilaVelha
	EPI_ISL_415151_2020/03/04_NorthAmerica/USA/NewYork
	EPI_ISL_415461_2020/03/10_Europe/Netherlands/Gelderland
	EPI_ISL_415478_2020/03/08_Europe/Netherlands
	EPI_ISL_415479_2020/03/08_Europe/Netherlands
	EPI_ISL_415486_2020/03/13_Europe/Netherlands
	EPI_ISL_415491_2020/03/07_Europe/Netherlands
	EPI_ISL_415492_2020/03/10_Europe/Netherlands
	EPI_ISL_415495_2020/03/10_Europe/Netherlands
	EPI_ISL_415500_2020/03/10_Europe/Netherlands/NoordBrabant
	EPI_ISL_415501_2020/03/11_Europe/Netherlands/NoordBrabant
	EPI_ISL_415503_2020/03/11_Europe/Netherlands/NoordBrabant
	EPI_ISL_415505_2020/03/11_Europe/Netherlands/NoordBrabant
	EPI_ISL_415506_2020/03/11_Europe/Netherlands/NoordBrabant
	EPI_ISL_415510_2020/03/09_Europe/Netherlands/NoordBrabant
	EPI_ISL_415512_2020/03/09_Europe/Netherlands/NoordBrabant
	EPI_ISL_415516_2020/03/11_Europe/Netherlands/NoordBrabant
	EPI_ISL_415527_2020/03/12_Europe/Netherlands/Utrecht
	EPI_ISL_415531_2020/03/09_Europe/Netherlands/ZuidHolland
	EPI_ISL_415539_2020/03/13_NorthAmerica/USA/Utah
	EPI_ISL_415581_2020/03/01_NorthAmerica/Canada/BritishColumbia
	EPI_ISL_415583_2020/03/03_NorthAmerica/Canada/BritishColumbia
	EPI_ISL_415630_2020/03/09_Europe/UnitedKingdom/Scotland
	EPI_ISL_415631_2020/03/10_Europe/UnitedKingdom/Scotland
	EPI_ISL_415641_2020/02/27_Asia/Georgia/Tbilisi
	EPI_ISL_415643_2020/03/10_Asia/Georgia/Tbilisi
	EPI_ISL_415657_2020/03/12_Europe/UnitedKingdom/Wales
	EPI_ISL_415658_2020/03/06_SouthAmerica/Chile/Santiago
	EPI_ISL_415660_2020/03/07_SouthAmerica/Chile/Santiago
	EPI_ISL_415709_2020/01/25_Asia/China/Hangzhou
	EPI_ISL_415711_2020/01/22_Asia/China/Hangzhou
	EPI_ISL_415741_2020/02/26_Asia/Taiwan/Taoyuan
	EPI_ISL_415743_2020/02/27_Asia/Taiwan/Taoyuan
	EPI_ISL_415920_2020/03/12_Europe/UnitedKingdom/Wales
	EPI_ISL_416024_2020/03/11_Europe/UnitedKingdom/Wales
	EPI_ISL_416032_2020/03/04_SouthAmerica/Brazil/DistritoFederal/Brasilia
	EPI_ISL_416033_2020/03/03_SouthAmerica/Brazil/SaoPaulo/SaoPaulo
	EPI_ISL_416042_2020/01/26_Asia/China/Hangzhou
	EPI_ISL_416044_2020/01/25_Asia/China/Hangzhou
	EPI_ISL_416046_2020/01/24_Asia/China/Hangzhou
	EPI_ISL_416047_2020/02/02_Asia/China/Hangzhou
	EPI_ISL_416316_2020/01/25_Asia/China/Shanghai
	EPI_ISL_416317_2020/01/25_Asia/China/Shanghai
	EPI_ISL_416318_2020/01/28_Asia/China/Shanghai
	EPI_ISL_416319_2020/01/28_Asia/China/Shanghai
	EPI_ISL_416320_2020/01/28_Asia/China/Shanghai
	EPI_ISL_416321_2020/01/28_Asia/China/Shanghai
	EPI_ISL_416322_2020/01/29_Asia/China/Shanghai
	EPI_ISL_416323_2020/01/29_Asia/China/Shanghai
	EPI_ISL_416324_2020/01/29_Asia/China/Shanghai
	EPI_ISL_416325_2020/02/02_Asia/China/Shanghai
	EPI_ISL_416326_2020/01/30_Asia/China/Shanghai
	EPI_ISL_416330_2020/02/02_Asia/China/Shanghai
	EPI_ISL_416332_2020/01/30_Asia/China/Shanghai
	EPI_ISL_416333_2020/01/30_Asia/China/Shanghai
	EPI_ISL_416334_2020/02/06_Asia/China/Shanghai
	EPI_ISL_416335_2020/02/02_Asia/China/Shanghai
	EPI_ISL_416336_2020/02/01_Asia/China/Shanghai
	EPI_ISL_416337_2020/02/04_Asia/China/Shanghai
	EPI_ISL_416338_2020/02/01_Asia/China/Shanghai
	EPI_ISL_416339_2020/02/03_Asia/China/Shanghai
	EPI_ISL_416340_2020/02/02_Asia/China/Shanghai
	EPI_ISL_416341_2020/02/01_Asia/China/Shanghai
	EPI_ISL_416342_2020/02/04_Asia/China/Shanghai
	EPI_ISL_416353_2020/02/04_Asia/China/Shanghai
	EPI_ISL_416355_2020/02/04_Asia/China/Shanghai
	EPI_ISL_416361_2020/02/01_Asia/China/Shanghai
	EPI_ISL_416362_2020/02/02_Asia/China/Shanghai
	EPI_ISL_416363_2020/02/08_Asia/China/Shanghai
	EPI_ISL_416365_2020/01/30_Asia/China/Shanghai
	EPI_ISL_416366_2020/01/30_Asia/China/Shanghai
	EPI_ISL_416367_2020/02/01_Asia/China/Shanghai
	EPI_ISL_416370_2020/02/01_Asia/China/Shanghai
	EPI_ISL_416372_2020/02/01_Asia/China/Shanghai
	EPI_ISL_416373_2020/02/07_Asia/China/Shanghai
	EPI_ISL_416376_2020/02/05_Asia/China/Shanghai
	EPI_ISL_416377_2020/02/07_Asia/China/Shanghai
	EPI_ISL_416379_2020/02/01_Asia/China/Shanghai
	EPI_ISL_416382_2020/02/08_Asia/China/Shanghai
	EPI_ISL_416387_2020/02/01_Asia/China/Shanghai
	EPI_ISL_416389_2020/01/21_Asia/China/Shanghai
	EPI_ISL_416390_2020/01/31_Asia/China/Shanghai
	EPI_ISL_416397_2020/02/02_Asia/China/Shanghai
	EPI_ISL_416398_2020/02/02_Asia/China/Shanghai
	EPI_ISL_416399_2020/02/13_Asia/China/Shanghai
	EPI_ISL_416401_2020/02/02_Asia/China/Shanghai
	EPI_ISL_416402_2020/02/11_Asia/China/Shanghai
	EPI_ISL_416403_2020/02/02_Asia/China/Shanghai
	EPI_ISL_416405_2020/02/02_Asia/China/Shanghai
	EPI_ISL_416406_2020/02/15_Asia/China/Shanghai
	EPI_ISL_416407_2020/02/15_Asia/China/Shanghai
	EPI_ISL_416409_2020/02/02_Asia/China/Shanghai
	EPI_ISL_416411_2020/01/25_Oceania/Australia/Victoria/Melbourne
	EPI_ISL_416412_2020/03/02_Oceania/Australia/Victoria/Melbourne
	EPI_ISL_416415_2020/02/08_Oceania/Australia/Victoria/Melbourne
	EPI_ISL_416425_2020/02/03_Asia/China/Hangzhou
	EPI_ISL_416429_2020/02/11_Asia/Vietnam/Vinhphuc
	EPI_ISL_416432_2020/03/07_Asia/SaudiArabia/Riyadh
	EPI_ISL_416458_2020/03/02_Asia/Kuwait/Hawali
	EPI_ISL_416473_2020/01/26_Asia/China/Hangzhou
	EPI_ISL_416474_2020/01/28_Asia/China/Hangzhou
	EPI_ISL_416477_2020/03/08_Asia/Georgia/Tbilisi
	EPI_ISL_416480_2020/03/11_Asia/Georgia/Tbilisi
	EPI_ISL_416488_2020/03/03_Europe/Poland/Zielonogorskie
	EPI_ISL_416503_2020/03/01_Europe/France/Bretagne/Rennes
	MN985325_2020/01/19_UnitedStates/Washington/SnohomishCounty
	EPI_ISL_411060_2020/01/21_Asia/China/Fujian
	EPI_ISL_415584_2020/03/02_NorthAmerica/Canada/BritishColumbia
	EPI_ISL_416507_2020/03/05_Europe/France/Bretagne/Rennes
