## Supplementary material for "Comprehensive evolution and molecular characteristics of a large number of SARS-CoV-2 genomes revealed its epidemic trend and possible origins": Table S4

### Sheet: 3624genomes
Country	Location	GenomeSequence_Num	Confirmed Cases	Total Deaths	Estimated death rate	REF	ALT	REF	ALT	REF	ALT	REF	ALT	REF	ALT	REF	ALT	REF	ALT	REF	ALT	REF	ALT	REF	ALT	REF	ALT	ALT	REF	ALT	ALT
						241C	241T	3037C	3037T	8782C	8782T	14408C	14408T	17747C	17747T	17858A	17858G	18060C	18060T	23403A	23403G	28144T	28144C	CCCA	TTTG	CAC	TGT	TTCTCACGT(H1)	CCCCCACAT(H2)	CCTCTGTAC(H3)	CCTCCACAC(H4)
Australia	Oceania	385	6970	97	0.0139168	0.568831	0.431169	0.558442	0.441558	0.78961	0.21039	0.558442	0.441558	0.893506	0.106494	0.890909	0.109091	0.890909	0.109091	0.558442	0.441558	0.78961	0.21039	0.5532	0.426	0.8883	0.1065	0.4234	0.3429	0.1039	0.1039
Austria	Europe	21	15882	620	0.0390379	0.238095	0.761905	0.238095	0.761905	1	0	0.238095	0.761905	1	0	1	0	1	0	0.238095	0.761905	1	0	0.2381	0.7619	1	0	0.7619	0.2381	0	0
Belgium	Europe	254	53449	8707	0.162903	0.110236	0.889764	0.106299	0.893701	0.996063	0.00393701	0.188976	0.811024	1	0	1	0	1	0	0.110236	0.889764	0.996063	0.00393701	0.0984	0.8071	1	0	0.8071	0.0945	0	0.0039
Brazil	SouthAmerica	36	169594	11653	0.0687112	0.194444	0.805556	0.388889	0.611111	0.944444	0.0555556	0.194444	0.805556	1	0	1	0	1	0	0.194444	0.805556	0.972222	0.0277778	0.1944	0.6111	1	0	0.6111	0.1389	0	0.0278
Canada	NorthAmerica	129	71264	5115	0.0717754	0.581395	0.418605	0.581395	0.418605	0.666667	0.333333	0.581395	0.418605	0.790698	0.209302	0.666667	0.333333	0.666667	0.333333	0.581395	0.418605	0.666667	0.333333	0.5814	0.4186	0.6667	0.2093	0.4186	0.2481	0.2093	0
China	Asia	379	84451	4644	0.0549905	0.965699	0.0343008	0.970976	0.0290237	0.728232	0.271768	0.973615	0.0263852	1	0	1	0	0.973615	0.0237467	0.965699	0.0343008	0.720317	0.279683	0.9631	0.0211	0.9736	0	0.0211	0.6807	0	0.2454
France	Europe	189	177547	26646	0.150079	0.0846561	0.915344	0.0846561	0.915344	0.989418	0.010582	0.0846561	0.915344	1	0	1	0	1	0	0.0846561	0.915344	0.989418	0.010582	0.0847	0.9153	1	0	0.9153	0.0741	0	0.0106
Germany	Europe	51	172576	7661	0.044392	0.431373	0.568627	0.431373	0.568627	0.980392	0.0196078	0.45098	0.54902	1	0	1	0	1	0	0.431373	0.568627	0.980392	0.0196078	0.4314	0.549	1	0	0.549	0.4118	0	0.0196
Italy	Europe	34	219814	30739	0.139841	0.0882353	0.911765	0.0882353	0.911765	1	0	0.0882353	0.911765	1	0	1	0	1	0	0.0882353	0.911765	1	0	0.0882	0.9118	1	0	0.9118	0.0882	0	0
Japan	Asia	100	15847	633	0.0399445	0.82	0.18	0.82	0.18	0.95	0.05	0.82	0.18	1	0	1	0	1	0	0.82	0.18	0.96	0.04	0.82	0.18	1	0	0.18	0.77	0	0.04
Netherland	Europe	190	42987	5475	0.127364	0.442105	0.557895	0.436842	0.563158	0.978947	0.0210526	0.442105	0.557895	1	0	1	0	1	0	0.442105	0.557895	0.978947	0.0210526	0.4316	0.5526	1	0	0.5526	0.4105	0	0.0211
Portugal	Europe	46	27679	1144	0.041331	0.173913	0.826087	0.173913	0.826087	0.978261	0.0217391	0.173913	0.826087	1	0	1	0	1	0	0.173913	0.826087	0.978261	0.0217391	0.1739	0.8261	1	0	0.8261	0.1522	0	0.0217
SouthKorea	Asia	16	10936	258	0.0235918	1	0	1	0	0.4375	0.5625	1	0	1	0	1	0	1	0	1	0	0.375	0.625	1	0	1	0	0	0.375	0	0.5625
Spain	Europe	89	268143	26744	0.0997378	0.629213	0.370787	0.629213	0.370787	0.41573	0.58427	0.629213	0.370787	1	0	1	0	1	0	0.617978	0.382022	0.449438	0.550562	0.618	0.3483	1	0	0.3146	0.0562	0	0.5393
Switzerland	Europe	52	30344	1845	0.0608028	0.0192308	0.980769	0.0192308	0.980769	1	0	0.0192308	0.980769	1	0	1	0	1	0	0.0192308	0.980769	1	0	0.0192	0.9808	1	0	0.9808	0.0192	0	0
UK	Europe	863	224332	32141	0.143274	0.493627	0.506373	0.497103	0.502897	0.994206	0.00579374	0.495944	0.504056	0.997683	0.0023175	0.998841	0.00115875	0.998841	0.00115875	0.493627	0.506373	0.994206	0.00579374	0.4913	0.4994	0.9977	0.0012	0.4994	0.4844	0.0012	0.0046
USA	NorthAmerica	790	1385834	81795	0.0590222	0.651899	0.348101	0.636709	0.363291	0.483544	0.516456	0.64557	0.35443	0.510127	0.489873	0.508861	0.491139	0.506329	0.493671	0.640506	0.359494	0.478481	0.521519	0.6342	0.3354	0.4975	0.4772	0.3354	0.1051	0.4734	0.0253
					Cor	-0.457976	0.457976	-0.47329	0.47329	0.320023	-0.320023	-0.436208	0.436208	0.183897	-0.183897	-0.183897	-0.17723	0.183547	-0.182914	-0.456883	0.456884	0.333632	-0.333632	-0.461385	0.451134	0.18375	-0.186079	0.446683	-0.310947	-0.18487	-0.18487
					P value	0.06451	0.06451	0.055	0.055	0.2105	0.2105	0.08004	0.08004	0.4799	0.4799	0.4962	0.4962	0.4807	0.4807	0.06523	0.06523	0.1906	0.1906	0.06229	0.06913	0.4802	0.4746	0.07226	0.2244	0.4775	0.3497
Note: Data from Johns Hopkins resources by the end of 12/5/2020 (https://www.arcgis.com/apps/opsdashboard/index.html#/bda7594740fd40299423467b48e9ecf6)

### Sheet: 16373genomes
Country	Location	GenomeSequence_Num	Confirmed Cases	Total Deaths	Estimated death rate	REF	ALT	REF	ALT	REF	ALT	REF	ALT	REF	ALT	REF	ALT	REF	ALT	REF	ALT	REF	ALT	REF	ALT	REF	ALT	ALT	REF	ALT	ALT
						241C	241T	3037C	3037T	8782C	8782T	14408C	14408T	17747C	17747T	17858A	17858G	18060C	18060T	23403A	23403G	28144T	28144C	CCCA	TTTG	CAC	TGT	TTCTCACGT(H1)	CCCCCACAT(H2)	CCTCTGTAC(H3)	CCTCCACAC(H4)
Australia	Oceania	1319	6970	97	0.0139168	0.481425	0.518575	0.420015	0.579227	0.832449	0.167551	0.423806	0.576194	0.937074	0.0629265	0.931008	0.0689917	0.93025	0.0697498	0.423048	0.576952	0.825625	0.174375	0.4162	0.5125	0.9295	0.0629	0.5118	0.2418	0.0607	0.1016
Austria	Europe	34	15882	620	0.0390379	0.176471	0.823529	0.529412	0.470588	1	0	0.235294	0.764706	1	0	1	0	1	0	0.176471	0.823529	1	0	0.1765	0.4706	1	0	0.4706	0.1765	0	0
Belgium	Europe	432	53449	8707	0.162903	0.122685	0.877315	0.12037	0.87963	0.99537	0.00462963	0.168981	0.831019	1	0	1	0	1	0	0.122685	0.877315	0.99537	0.00462963	0.1157	0.8287	1	0	0.8287	0.1111	0	0.0046
Brazil	SouthAmerica	90	169594	11653	0.0687112	0.411111	0.588889	0.222222	0.777778	0.944444	0.0555556	0.166667	0.833333	1	0	1	0	1	0	0.155556	0.844444	0.966667	0.0333333	0.1333	0.5111	1	0	0.5111	0.1	0	0.0222
Canada	NorthAmerica	151	71264	5115	0.0717754	0.529801	0.470199	0.529801	0.470199	0.701987	0.298013	0.529801	0.470199	0.807947	0.192053	0.701987	0.298013	0.701987	0.298013	0.529801	0.470199	0.701987	0.298013	0.5298	0.4702	0.702	0.1921	0.4702	0.2318	0.1921	0
China	Asia	535	84451	4644	0.0549905	0.95514	0.0448598	0.957009	0.0429907	0.704673	0.295327	0.960748	0.0392523	1	0	1	0	0.97757	0.0205607	0.951402	0.0485981	0.693458	0.306542	0.9439	0.028	0.9776	0	0.028	0.6393	0	0.271
Democratic_Republic_of_the_Congo	Africa	101	1024	41	0.0400391	0.049505	0.950495	0.039604	0.960396	0.990099	0.00990099	0.039604	0.960396	1	0	1	0	1	0	0.039604	0.960396	0.990099	0.00990099	0.0396	0.9505	1	0	0.9505	0.0297	0	0.0099
Denmark	Europe	417	10711	533	0.0497619	0.0623501	0.93765	0.0671463	0.932854	1	0	0.0647482	0.935252	1	0	1	0	1	0	0.0671463	0.932854	1	0	0.06	0.9209	1	0	0.9209	0.06	0	0
Finland	Europe	40	5984	271	0.0452874	0.2	0.8	0.2	0.8	1	0	0.225	0.775	1	0	1	0	1	0	0.2	0.8	1	0	0.2	0.775	1	0	0.775	0.2	0	0
France	Europe	249	177547	26646	0.150079	0.0682731	0.931727	0.0682731	0.931727	0.991968	0.00803213	0.0682731	0.931727	1	0	1	0	1	0	0.0682731	0.931727	0.991968	0.00803213	0.0683	0.9317	1	0	0.9317	0.0602	0	0.008
Germany	Europe	182	172576	7661	0.044392	0.203297	0.796703	0.203297	0.796703	0.989011	0.010989	0.208791	0.791209	1	0	1	0	1	0	0.203297	0.796703	0.989011	0.010989	0.2033	0.7912	1	0	0.7912	0.1923	0	0.011
Greece	Europe	37	2726	151	0.0553925	0.297297	0.702703	0.297297	0.702703	0.918919	0.0810811	0.297297	0.702703	1	0	1	0	1	0	0.297297	0.702703	0.918919	0.0810811	0.2973	0.7027	1	0	0.7027	0.2162	0	0.0811
Iceland	Europe	258	1801	10	0.00555247	0.313953	0.686047	0.352713	0.647287	0.984496	0.0155039	0.302326	0.697674	0.984496	0.0155039	0.984496	0.0155039	0.984496	0.0155039	0.317829	0.682171	0.984496	0.0155039	0.2984	0.6434	0.9845	0.0155	0.6434	0.2829	0.0155	0
India	Asia	187	70827	2294	0.0323888	0.588235	0.411765	0.582888	0.417112	0.962567	0.0374332	0.582888	0.417112	0.994652	0.00534759	1	0	1	0	0.593583	0.406417	0.97861	0.0213904	0.5722	0.3957	0.9947	0	0.3797	0.5455	0	0.0214
Italy	Europe	79	219814	30739	0.139841	0.0759494	0.924051	0.0379747	0.962025	1	0	0.0379747	0.962025	1	0	1	0	1	0	0.0379747	0.962025	1	0	0.038	0.9241	1	0	0.9241	0.038	0	0
Ireland	Europe	14	23135	1467	0.0634104	0.285714	0.714286	0.285714	0.714286	1	0	0.285714	0.714286	1	0	1	0	1	0	0.285714	0.714286	1	0	0.2857	0.7143	1	0	0.7143	0.2857	0	0
Japan	Asia	102	15847	633	0.0399445	0.823529	0.176471	0.823529	0.176471	0.95098	0.0490196	0.823529	0.176471	1	0	1	0	1	0	0.823529	0.176471	0.960784	0.0392157	0.8235	0.1765	1	0	0.1765	0.7745	0	0.0392
Luxembourg	Europe	177	3888	101	0.0259774	0.0564972	0.943503	0.0564972	0.943503	0.977401	0.0225989	0.0564972	0.943503	1	0	1	0	1	0	0.0564972	0.943503	0.977401	0.0225989	0.0565	0.9435	1	0	0.9435	0.0339	0	0.0226
Netherlands	Europe	585	42987	5475	0.127364	0.376068	0.623932	0.374359	0.625641	0.988034	0.0119658	0.376068	0.623932	1	0	1	0	1	0	0.377778	0.622222	0.988034	0.0119658	0.3641	0.612	1	0	0.612	0.3521	0	0.012
Portugue	Europe	100	27679	1144	0.041331	0.14	0.86	0.14	0.86	0.97	0.03	0.14	0.86	1	0	1	0	1	0	0.14	0.86	0.97	0.03	0.14	0.86	1	0	0.86	0.11	0	0.03
Russia	Europe	151	221344	2009	0.00907637	0.112583	0.887417	0.0264901	0.97351	0.986755	0.013245	0.0264901	0.97351	1	0	1	0	1	0	0.0264901	0.97351	0.986755	0.013245	0.0265	0.8874	1	0	0.8874	0.0132	0	0.0132
Singapore	Asia	96	23822	21	0.000881538	0.90625	0.09375	0.90625	0.09375	0.8125	0.1875	0.90625	0.09375	0.989583	0.0104167	0.989583	0.0104167	0.979167	0.0208333	0.90625	0.09375	0.96875	0.03125	0.9062	0.0938	0.9792	0.0104	0.0938	0.7188	0.0104	0.0104
South Korea	Asia	36	10936	258	0.0235918	1	0	1	0	0.416667	0.583333	1	0	1	0	1	0	1	0	1	0	0.388889	0.611111	1	0	1	0	0	0.3889	0	0.5833
Spain	Europe	412	268143	26744	0.0997378	0.398058	0.601942	0.395631	0.604369	0.669903	0.330097	0.402913	0.597087	1	0	1	0	1	0	0.38835	0.61165	0.657767	0.342233	0.3811	0.5874	1	0	0.5801	0.051	0	0.3058
Sweden	Europe	102	26670	3256	0.122085	0.0588235	0.941176	0.0588235	0.941176	1	0	0.0588235	0.941176	1	0	1	0	1	0	0.0588235	0.941176	1	0	0.0588	0.9412	1	0	0.9412	0.0588	0	0
Switzerland	Europe	76	30344	1845	0.0608028	0.0131579	0.986842	0.0131579	0.986842	1	0	0.0131579	0.986842	1	0	1	0	1	0	0.0131579	0.986842	1	0	0.0132	0.9868	1	0	0.9868	0.0132	0	0
Thailand	Asia	48	3017	56	0.0185615	0.625	0.375	0.625	0.375	0.5625	0.4375	0.625	0.375	1	0	1	0	1	0	0.625	0.375	0.5625	0.4375	0.625	0.375	1	0	0.375	0.1875	0	0.4375
Turkey	Asia	57	139771	3841	0.0274807	0.719298	0.280702	0.385965	0.614035	0.964912	0.0350877	0.385965	0.614035	1	0	1	0	1	0	0.385965	0.614035	0.982456	0.0175439	0.2982	0.193	1	0	0.193	0.2807	0	0
UK	Europe	5605	224332	32141	0.143274	0.369313	0.630687	0.367172	0.632828	0.987333	0.0126673	0.366637	0.633363	0.99893	0.00107047	0.999286	0.000713649	0.999108	0.000892061	0.365923	0.634077	0.987333	0.0126673	0.3624	0.6264	0.9988	0.0007	0.6262	0.3492	0.0007	0.0118
USA	NorthAmerica	4701	1385834	81795	0.0590222	0.387152	0.612848	0.370772	0.629228	0.741544	0.258456	0.365241	0.634759	0.784088	0.215912	0.782387	0.217613	0.781536	0.218464	0.365454	0.634546	0.739204	0.260796	0.3621	0.6014	0.7788	0.2121	0.6009	0.0991	0.2093	0.0406
					Cor	-0.361339	0.361339	-0.355342	0.355426	0.246138	-0.246138	-0.321997	0.321996	0.0426534	-0.0426526	0.0227882	-0.0227881	0.0316922	-0.0315614	-0.331606	0.331606	0.19304	-0.193041	-0.325126	0.376595	0.0334445	-0.0410651	0.376513	-0.269321	-0.039805	-0.196986
					P Value	0.04977	0.04977	0.05398	0.05392	0.1898	0.1898	0.08269	0.08269	0.8229	0.8229	0.9049	0.9049	0.868	0.868	0.07343	0.07343	0.3068	0.3068	0.07958	0.04024	0.8607	0.8294	0.04029	0.1501	0.8346	0.2968
Note: Data from Johns Hopkins resources by the end of 12/5/2020 (https://www.arcgis.com/apps/opsdashboard/index.html#/bda7594740fd40299423467b48e9ecf6)
