## Supplementary material for "Comprehensive evolution and molecular characteristics of a large number of SARS-CoV-2 genomes revealed its epidemic trend and possible origins": Table S5

### Sheet: haplotypes numbers
3624genomes			16373genomes
Haplotype	Number	Name	Haplotype	Number	Name
TTCTCACGT	1636	H1	TTCTCACGT	9960	H1
CCCCCACAT	1169	H2	CCCCCACAT	3898	H2
CCTCTGTAC	442	H3	CCTCTGTAC	1102	H3
CCTCCACAC	228	H4	CCTCCACAC	741	H4
TTCCCACGT	34	H5	TTCCCACGT	48	H5
CCTCCGTAC	20	H6	CCTCCGTAC	35	H6
CTCTCACGT	19	H7	CTCTCACGT	277	H7
TCCTCACGT	11	H8	TCCTCACGT	71	H8
CCTCCATAC	10	other	CCCCCACAC	27	other
CCCCCACAC	6	other	CCTCCACAT	22	other
TCCTCACAT	4	other	TTCTCACAT	20	other
CTCCCACAT	4	other	CCTCCATAC	17	other
CCTCCACAT	4	other	TCCCCACAT	16	other
TTTTCACGT	3	other	CTCCCACAT	14	other
TTCTCACAT	2	other	CCCCCACGT	10	other
TCCCCACAT	2	other	TCCCCACGT	9	other
CCTCTGCAC	2	other	CCCTCACAT	9	other
CCTCTACAC	2	other	CCCCTGTAC	9	other
CCCCTGTAC	2	other	TCCTCACAT	8	other
CCCCTGCAC	2	other	CTCTCACAT	7	other
CCCCCACGT	2	other	TTTTCACGT	6	other
TTCTCATGT	1	other	CTCCCACGT	5	other
TCCCTGTAC	1	other	CCTCTGCAC	5	other
TCCCCACGT	1	other	CCCTCACGT	5	other
CTCTCACAT	1	other	CCTCTGTAT	4	other
CTCCCACGT	1	other	CTTCCACGC	3	other
CCTCTATAT	1	other	CCTCTATAT	3	other
CCTCTATAC	1	other	CCTCCACGC	3	other
CCTCCGTAT	1	other	TTCTCATGT	2	other
CCTCCGCAT	1	other	TCTCCACAC	2	other
CCTCCATAT	1	other	CTTTCACGT	2	other
CCTCCACGC	1	other	CCTCTATAC	2	other
CCCTCACAT	1	other	CCTCTACAC	2	other
CCCCTGTAT	1	other	CCCTCACAC	2	other
CCCCTGCAT	1	other	CCCCTGCAC	2	other
CCCCTATAC	1	other	CCCCTATAC	2	other
CCCCTACAT	1	other	CCCCTACAT	2	other
CCCCCGTAT	1	other	CCCCCGTAC	2	other
CCCCCATAT	1	other	TTCTTACGT	1	other
CCCCCATAC	1	other	TTCTCACGC	1	other
CCCCCAAAC	1	other	TTCCCACAT	1	other
			TCCCTGTAC	1	other
			CCTTCACAC	1	other
			CCTCTGTGC	1	other
			CCTCCGTAT	1	other
			CCTCCGCAT	1	other
			CCTCCGCAC	1	other
			CCTCCATAT	1	other
			CCCCTGTAT	1	other
			CCCCTGCAT	1	other
			CCCCTACAC	1	other
			CCCCCGTAT	1	other
			CCCCCGCAC	1	other
			CCCCCATAT	1	other
			CCCCCATAC	1	other
			CCCCCAAAC	1	other
			CACCCACAT	1	other
